# Regulatory network analysis of Paneth cell and goblet cell enriched gut organoids using transcriptomics approaches

**DOI:** 10.1101/575845

**Authors:** A Treveil, P Sudhakar, Z J Matthews, T Wrzesinski, E J Jones, J Brooks, M Olbei, I Hautefort, L J Hall, S R Carding, U Mayer, P P Powell, T Wileman, F Di Palma, W Haerty, T Korcsmáros

## Abstract

The epithelial lining of the small intestine consists of multiple cell types, including Paneth cells and goblet cells, that work in cohort to maintain gut health. 3D *in vitro* cultures of human primary epithelial cells, called organoids, have become a key model to study the functions of Paneth cells and goblet cells in normal and diseased conditions. Advances in these models include the ability to skew differentiation to particular lineages, providing a useful tool to study cell type specific function/dysfunction in the context of the epithelium. Here, we use comprehensive profiling of mRNA, microRNA and long non-coding RNA expression to confirm that Paneth cell and goblet cell enrichment of murine small intestinal organoids (enteroids) establishes a physiologically accurate model. We employ network analysis to infer the regulatory landscape altered by skewing differentiation, and using knowledge of cell type specific markers, we predict key regulators of cell type specific functions: Cebpa, Jun, Nr1d1 and Rxra specific to Paneth cells, Gfi1b and Myc specific for goblet cells and Ets1, Nr3c1 and Vdr shared between them. Links identified between these regulators and cellular phenotypes of inflammatory bowel disease (IBD) suggest that global regulatory rewiring during or after differentiation of Paneth cells and goblet cells could contribute to IBD aetiology. Future application of cell type enriched enteroids combined with the presented computational workflow can be used to disentangle multifactorial mechanisms of these cell types and propose regulators whose pharmacological targeting could be advantageous in treating IBD patients with Crohn’s disease or ulcerative colitis.

**Table of contents:** We demonstrate the application of network biology techniques to increase understanding of intestinal dysbiosis through studying transcriptomics data from Paneth and goblet cell enriched enteroids.
