## Supplementary material for "Regulatory network analysis of Paneth cell and goblet cell enriched gut organoids using transcriptomics approaches": Table S5

### Sheet: Sheet1
ID	Description	GeneRatio	BgRatio	pvalue	p.adjust	qvalue	geneID	Count	Cluster	Pathway	CellType
R-HSA-400253	Circadian Clock	5/62	70/10619	5.2075e-05	0.0168923	0.0148178	NR1D1/PPARGC1A/NR3C1/PPARA/RXRA	5	1	Reactome	Paneth
R-HSA-2559584	Formation of Senescence-Associated Heterochromatin Foci (SAHF)	3/62	16/10619	0.000100549	0.0168923	0.0148178	RB1/LMNB1/HMGA1	3	1	Reactome	Paneth
R-HSA-383280	Nuclear Receptor transcription pathway	4/62	52/10619	0.000231246	0.0240042	0.0210563	NR1D1/NR3C1/PPARA/RXRA	4	1	Reactome	Paneth
R-HSA-2151201	Transcriptional activation of mitochondrial biogenesis	4/62	56/10619	0.00030831	0.0240042	0.0210563	NR1D1/PPARGC1A/PPARA/RXRA	4	1	Reactome	Paneth
R-HSA-1989781	PPARA activates gene expression	5/62	117/10619	0.000584482	0.0240042	0.0210563	NR1D1/PPARGC1A/PPARA/RXRA/FADS1	5	1	Reactome	Paneth
R-HSA-400206	Regulation of lipid metabolism by Peroxisome proliferator-activated receptor alpha (PPARalpha)	5/62	119/10619	0.00063146	0.0240042	0.0210563	NR1D1/PPARGC1A/PPARA/RXRA/FADS1	5	1	Reactome	Paneth
R-HSA-3108232	SUMO E3 ligases SUMOylate target proteins	6/62	182/10619	0.000647388	0.0240042	0.0210563	AURKB/MDM2/PPARGC1A/NR3C1/PPARA/RXRA	6	1	Reactome	Paneth
R-HSA-4090294	SUMOylation of intracellular receptors	3/62	30/10619	0.000687739	0.0240042	0.0210563	NR3C1/PPARA/RXRA	3	1	Reactome	Paneth
R-HSA-2990846	SUMOylation	6/62	188/10619	0.000767511	0.0240042	0.0210563	AURKB/MDM2/PPARGC1A/NR3C1/PPARA/RXRA	6	1	Reactome	Paneth
R-HSA-2262752	Cellular responses to stress	9/62	429/10619	0.00079728	0.0240042	0.0210563	AGO4/RB1/MDM2/EGLN1/LMNB1/NR3C1/RPS6KA2/TUBA1B/HMGA1	9	1	Reactome	Paneth
R-HSA-2500257	Resolution of Sister Chromatid Cohesion	5/62	126/10619	0.000818462	0.0240042	0.0210563	AURKB/SGO1/TUBA1B/KNL1/CENPU	5	1	Reactome	Paneth
R-HSA-2559585	Oncogene Induced Senescence	3/62	33/10619	0.000912771	0.0240042	0.0210563	AGO4/RB1/MDM2	3	1	Reactome	Paneth
R-HSA-2559583	Cellular Senescence	6/62	195/10619	0.000928734	0.0240042	0.0210563	AGO4/RB1/MDM2/LMNB1/RPS6KA2/HMGA1	6	1	Reactome	Paneth
R-HSA-68882	Mitotic Anaphase	6/62	201/10619	0.00108672	0.0249747	0.0219077	AURKB/LMNB1/SGO1/TUBA1B/KNL1/CENPU	6	1	Reactome	Paneth
R-HSA-2555396	Mitotic Metaphase and Anaphase	6/62	202/10619	0.00111494	0.0249747	0.0219077	AURKB/LMNB1/SGO1/TUBA1B/KNL1/CENPU	6	1	Reactome	Paneth
R-HSA-5663220	RHO GTPases Activate Formins	5/62	140/10619	0.00131294	0.0275717	0.0241857	AURKB/SGO1/TUBA1B/KNL1/CENPU	5	1	Reactome	Paneth
R-HSA-381340	Transcriptional regulation of white adipocyte differentiation	4/62	84/10619	0.00143399	0.0283423	0.0248617	CEBPA/PPARGC1A/PPARA/RXRA	4	1	Reactome	Paneth
R-HSA-1592230	Mitochondrial biogenesis	4/62	95/10619	0.00225573	0.0393729	0.0345376	NR1D1/PPARGC1A/PPARA/RXRA	4	1	Reactome	Paneth
R-HSA-141424	Amplification of signal from the kinetochores	4/62	96/10619	0.00234362	0.0393729	0.0345376	AURKB/SGO1/KNL1/CENPU	4	1	Reactome	Paneth
R-HSA-141444	Amplification of signal from unattached kinetochores via a MAD2 inhibitory signal	4/62	96/10619	0.00234362	0.0393729	0.0345376	AURKB/SGO1/KNL1/CENPU	4	1	Reactome	Paneth
R-HSA-983231	Factors involved in megakaryocyte development and platelet production	5/62	168/10619	0.00291992	0.0467187	0.0409813	KIF26B/MYB/MAFK/IRF1/TUBA1B	5	1	Reactome	Paneth
hsa01040	Biosynthesis of unsaturated fatty acids	4/46	27/7916	1.58855e-05	0.00214454	0.00207347	3992/122970/10965/641371	4	1	KEGG	Paneth
hsa00062	Fatty acid elongation	3/46	27/7916	0.000487209	0.0328866	0.0317968	122970/10965/641371	3	1	KEGG	Paneth
R-HSA-1236977	Endosomal/Vacuolar pathway	8/400	11/10619	5.65406e-10	2.41711e-07	2.37471e-07	CTSL/CTSV/HLA-B/HLA-C/HLA-G/HLA-E/HLA-A/HLA-F	8	2	Reactome	Paneth
R-HSA-5661231	Metallothioneins bind metals	8/400	11/10619	5.65406e-10	2.41711e-07	2.37471e-07	MT1X/MT1E/MT1H/MT2A/MT1G/MT1A/MT1B/MT1F	8	2	Reactome	Paneth
R-HSA-5660526	Response to metal ions	8/400	14/10619	9.31087e-09	2.6536e-06	2.60704e-06	MT1X/MT1E/MT1H/MT2A/MT1G/MT1A/MT1B/MT1F	8	2	Reactome	Paneth
R-HSA-156590	Glutathione conjugation	8/400	36/10619	4.521e-05	0.00966363	0.00949409	GSTT2B/GSTT2/GSTM4/CHAC1/GSTA1/GSTA5/GSTA2/GSTA3	8	2	Reactome	Paneth
R-HSA-211859	Biological oxidations	21/400	222/10619	9.59143e-05	0.0164013	0.0161136	ADH4/ALDH1B1/GSTT2B/GSTT2/CYP27A1/GSTM4/SMOX/CHAC1/SULT1C2/MAOA/CES2/CYP4V2/CBR3/CMBL/CYB5R3/CES1/CYP51A1/GSTA1/GSTA5/GSTA2/GSTA3	21	2	Reactome	Paneth
R-HSA-2453902	The canonical retinoid cycle in rods (twilight vision)	6/400	23/10619	0.000160941	0.022934	0.0225317	DHRS9/RPE65/RBP4/RDH10/CYP4V2/SDR9C7	6	2	Reactome	Paneth
R-HSA-983170	Antigen Presentation: Folding, assembly and peptide loading of class I MHC	6/400	25/10619	0.000264863	0.0323512	0.0317836	HLA-B/HLA-C/HLA-G/HLA-E/HLA-A/HLA-F	6	2	Reactome	Paneth
hsa04978	Mineral absorption	13/305	58/7916	2.11334e-07	6.19209e-05	5.40571e-05	6550/4501/4493/4496/4502/4495/4489/4490/4494/476/6523/3162/7421	13	2	KEGG	Paneth
hsa04975	Fat digestion and absorption	9/305	41/7916	1.96119e-05	0.00287314	0.00250825	5319/8613/8694/84647/2168/949/50487/5407/26279	9	2	KEGG	Paneth
hsa00983	Drug metabolism - other enzymes	11/305	79/7916	0.000201743	0.0181966	0.0158857	653689/2953/2948/7498/8824/7378/1066/2938/221357/2939/2940	11	2	KEGG	Paneth
hsa00010	Glycolysis / Gluconeogenesis	10/305	68/7916	0.000248418	0.0181966	0.0158857	127/219/3945/5315/5214/5211/5313/2538/3939/5230	10	2	KEGG	Paneth
hsa05330	Allograft rejection	7/305	38/7916	0.00053029	0.0242434	0.0211645	3106/3107/3135/3133/3105/3134/958	7	2	KEGG	Paneth
hsa01230	Biosynthesis of amino acids	10/305	75/7916	0.000558174	0.0242434	0.0211645	162417/5315/29920/2875/7086/5214/5211/22934/5313/5230	10	2	KEGG	Paneth
hsa00330	Arginine and proline metabolism	8/305	50/7916	0.000579193	0.0242434	0.0211645	219/1610/54498/29920/112817/4128/8974/5033	8	2	KEGG	Paneth
hsa05230	Central carbon metabolism in cancer	9/305	69/7916	0.00123085	0.0367538	0.0320862	3945/5315/9123/2744/5214/5211/2064/5163/3939	9	2	KEGG	Paneth
hsa04218	Cellular senescence	15/305	160/7916	0.00124697	0.0367538	0.0320862	891/3709/824/10912/7416/983/1870/3106/3107/3135/3133/3105/3134/5603/4773	15	2	KEGG	Paneth
hsa00480	Glutathione metabolism	8/305	56/7916	0.0012544	0.0367538	0.0320862	653689/2953/2948/79094/2938/221357/2939/2940	8	2	KEGG	Paneth
hsa00982	Drug metabolism - cytochrome P450	9/305	72/7916	0.00167119	0.0385762	0.0336771	127/653689/2953/2948/4128/2938/221357/2939/2940	9	2	KEGG	Paneth
hsa04976	Bile secretion	9/305	72/7916	0.00167119	0.0385762	0.0336771	6550/343/476/10257/8671/6523/123264/8431/949	9	2	KEGG	Paneth
hsa04972	Pancreatic secretion	11/305	102/7916	0.0018128	0.0385762	0.0336771	1504/440387/3709/5319/476/8671/84647/50487/5407/26279/5332	11	2	KEGG	Paneth
hsa01524	Platinum drug resistance	9/305	73/7916	0.00184323	0.0385762	0.0336771	653689/2953/2948/2064/332/2938/221357/2939/2940	9	2	KEGG	Paneth
hsa05225	Hepatocellular carcinoma	15/305	168/7916	0.00203192	0.0396902	0.0346496	8321/653689/2953/2948/10912/8110/1870/3162/7483/7473/7484/2938/221357/2939/2940	15	2	KEGG	Paneth
hsa00592	alpha-Linolenic acid metabolism	5/305	25/7916	0.00231185	0.0421541	0.0368006	5319/9415/84647/50487/26279	5	2	KEGG	Paneth
hsa00980	Metabolism of xenobiotics by cytochrome P450	9/305	76/7916	0.0024458	0.0421541	0.0368006	127/653689/2953/2948/874/2938/221357/2939/2940	9	2	KEGG	Paneth
hsa04979	Cholesterol metabolism	7/305	50/7916	0.00282778	0.0460299	0.0401842	9388/255738/29116/114879/1593/7416/949	7	2	KEGG	Paneth
hsa04066	HIF-1 signaling pathway	11/305	109/7916	0.00307712	0.0461264	0.0402684	3945/112399/5209/5214/5211/3459/2064/3162/5163/3939/5230	11	2	KEGG	Paneth
hsa01040	Biosynthesis of unsaturated fatty acids	5/305	27/7916	0.00329822	0.0461264	0.0402684	6319/9415/54898/10965/641371	5	2	KEGG	Paneth
hsa05170	Human immunodeficiency virus 1 infection	17/305	212/7916	0.00330598	0.0461264	0.0402684	7852/891/8905/3709/3984/7097/340061/983/3106/3107/3135/3133/3105/3134/5603/4773/54331	17	2	KEGG	Paneth
R-HSA-211945	Phase I - Functionalization of compounds	16/315	106/10619	8.09762e-08	6.42142e-05	6.29057e-05	FMO2/AOC1/CYP2E1/CYP4F2/CYP4F12/CYP4F11/CYP4F8/CYP39A1/ADH1B/ADH1C/ADH1A/MARC2/ARNT2/ALDH1A1/POMC/FMO1	16	3	Reactome	Paneth
R-HSA-211859	Biological oxidations	21/315	222/10619	2.64347e-06	0.00104813	0.00102678	UGT2A3/TPST1/FMO2/AOC1/MGST3/CYP2E1/CYP4F2/CYP4F12/CYP4F11/CYP4F8/CYP39A1/ADH1B/ADH1C/ADH1A/MARC2/ARNT2/MGST1/GGT1/ALDH1A1/POMC/FMO1	21	3	Reactome	Paneth
R-HSA-418594	G alpha (i) signalling events	26/315	407/10619	0.000190491	0.0493887	0.0483824	MTNR1A/RGS14/CASR/RBP2/ADORA1/APOA1/CHRM4/GABBR2/HRH3/AKR1B10/LPAR3/SSTR1/ADRA2A/HSPG2/PLCB3/ANXA1/GNG4/RDH12/RDH11/RGS17/RGS9/SSTR5/LPL/POMC/SSTR3/CNR1	26	3	Reactome	Paneth
R-HSA-211979	Eicosanoids	4/315	12/10619	0.000311404	0.0493887	0.0483824	CYP4F2/CYP4F12/CYP4F11/CYP4F8	4	3	Reactome	Paneth
R-HSA-71384	Ethanol oxidation	4/315	12/10619	0.000311404	0.0493887	0.0483824	ADH1B/ADH1C/ADH1A/ALDH1A1	4	3	Reactome	Paneth
hsa00982	Drug metabolism - cytochrome P450	10/236	72/7916	4.84969e-05	0.0132397	0.0127624	79799/2327/4259/1571/125/126/124/4257/2329/2326	10	3	KEGG	Paneth
hsa04360	Axon guidance	15/236	181/7916	0.000316239	0.0431666	0.0416104	4775/9353/2044/56896/57715/2045/90249/7474/10398/57522/57556/7976/2049/6608/91653	15	3	KEGG	Paneth
hsa00590	Arachidonic acid metabolism	8/236	63/7916	0.000520899	0.0474018	0.0456929	5322/1571/127281/64600/8529/11283/2678/873	8	3	KEGG	Paneth
R-HSA-1236977	Endosomal/Vacuolar pathway	6/202	11/10619	1.87795e-08	1.15494e-05	1.05758e-05	HLA-B/HLA-C/HLA-G/HLA-E/HLA-A/HLA-F	6	1	Reactome	goblet
R-HSA-68877	Mitotic Prometaphase	17/202	200/10619	2.45821e-07	5.98692e-05	5.48225e-05	ALMS1/TUBB/BIRC5/CENPP/CEP72/PPP2R5B/SDCCAG8/NUF2/SMC2/SKA1/DSN1/MAD2L1/CENPU/TUBA8/CEP250/SPDL1/TUBA1A	17	1	Reactome	goblet
R-HSA-983170	Antigen Presentation: Folding, assembly and peptide loading of class I MHC	7/202	25/10619	2.92045e-07	5.98692e-05	5.48225e-05	SEC24D/HLA-B/HLA-C/HLA-G/HLA-E/HLA-A/HLA-F	7	1	Reactome	goblet
R-HSA-5663220	RHO GTPases Activate Formins	13/202	140/10619	2.50269e-06	0.000384789	0.000352353	BIRC5/CENPP/DIAPH3/PPP2R5B/NUF2/SKA1/DSN1/MAD2L1/CENPU/TUBA8/FMNL1/SPDL1/TUBA1A	13	1	Reactome	goblet
R-HSA-176187	Activation of ATR in response to replication stress	7/202	37/10619	5.15369e-06	0.000633904	0.000580469	CDC6/MCM2/RFC4/MCM6/MCM10/RFC3/CLSPN	7	1	Reactome	goblet
R-HSA-2500257	Resolution of Sister Chromatid Cohesion	11/202	126/10619	2.70733e-05	0.00277502	0.00254109	BIRC5/CENPP/PPP2R5B/NUF2/SKA1/DSN1/MAD2L1/CENPU/TUBA8/SPDL1/TUBA1A	11	1	Reactome	goblet
R-HSA-198933	Immunoregulatory interactions between a Lymphoid and a non-Lymphoid cell	11/202	132/10619	4.17624e-05	0.00315458	0.00288866	COL17A1/ULBP3/RAET1E/ULBP1/PIANP/HLA-B/HLA-C/HLA-G/HLA-E/HLA-A/HLA-F	11	1	Reactome	goblet
R-HSA-69620	Cell Cycle Checkpoints	17/202	293/10619	4.29833e-05	0.00315458	0.00288866	CDC6/MCM2/BIRC5/CENPP/PPP2R5B/RFC4/MCM6/MCM10/NUF2/RFC3/SKA1/DSN1/MAD2L1/CENPU/CLSPN/MDC1/SPDL1	17	1	Reactome	goblet
R-HSA-909733	Interferon alpha/beta signaling	8/202	69/10619	4.61646e-05	0.00315458	0.00288866	USP18/HLA-B/HLA-C/HLA-G/HLA-E/HLA-A/HLA-F/IFIT3	8	1	Reactome	goblet
R-HSA-141424	Amplification of signal from the kinetochores	9/202	96/10619	8.47423e-05	0.00473786	0.00433848	BIRC5/CENPP/PPP2R5B/NUF2/SKA1/DSN1/MAD2L1/CENPU/SPDL1	9	1	Reactome	goblet
R-HSA-141444	Amplification of signal from unattached kinetochores via a MAD2 inhibitory signal	9/202	96/10619	8.47423e-05	0.00473786	0.00433848	BIRC5/CENPP/PPP2R5B/NUF2/SKA1/DSN1/MAD2L1/CENPU/SPDL1	9	1	Reactome	goblet
R-HSA-69618	Mitotic Spindle Checkpoint	9/202	112/10619	0.000276516	0.0138726	0.0127032	BIRC5/CENPP/PPP2R5B/NUF2/SKA1/DSN1/MAD2L1/CENPU/SPDL1	9	1	Reactome	goblet
R-HSA-69190	DNA strand elongation	5/202	32/10619	0.000314214	0.0138726	0.0127032	MCM2/POLD2/RFC4/MCM6/RFC3	5	1	Reactome	goblet
R-HSA-6798695	Neutrophil degranulation	21/202	480/10619	0.0003158	0.0138726	0.0127032	CKAP4/STBD1/GM2A/SNAP25/TUBB/MIF/TRPM2/PADI2/SERPINA1/CD63/CD93/FABP5/DSN1/HVCN1/HPSE/PLAUR/LGALS3/GLIPR1/HLA-B/HLA-C/SERPINB6	21	1	Reactome	goblet
R-HSA-68882	Mitotic Anaphase	12/202	201/10619	0.000454146	0.0182542	0.0167154	BIRC5/VRK2/CENPP/PPP2R5B/NUF2/SKA1/DSN1/MAD2L1/CENPU/TUBA8/SPDL1/TUBA1A	12	1	Reactome	goblet
R-HSA-2555396	Mitotic Metaphase and Anaphase	12/202	202/10619	0.000474906	0.0182542	0.0167154	BIRC5/VRK2/CENPP/PPP2R5B/NUF2/SKA1/DSN1/MAD2L1/CENPU/TUBA8/SPDL1/TUBA1A	12	1	Reactome	goblet
R-HSA-68886	M Phase	18/202	395/10619	0.000531706	0.0188964	0.0173035	ALMS1/TUBB/BIRC5/VRK2/CENPP/CEP72/PPP2R5B/SDCCAG8/NUF2/SMC2/SKA1/DSN1/MAD2L1/CENPU/TUBA8/CEP250/SPDL1/TUBA1A	18	1	Reactome	goblet
R-HSA-156590	Glutathione conjugation	5/202	36/10619	0.000553064	0.0188964	0.0173035	GSTA1/GSTA5/GSTA2/GSTA3/GCLC	5	1	Reactome	goblet
R-HSA-2467813	Separation of Sister Chromatids	11/202	190/10619	0.00100693	0.0325927	0.0298453	BIRC5/CENPP/PPP2R5B/NUF2/SKA1/DSN1/MAD2L1/CENPU/TUBA8/SPDL1/TUBA1A	11	1	Reactome	goblet
hsa05330	Allograft rejection	6/142	38/7916	5.15707e-05	0.00772305	0.00660756	3106/3107/3135/3133/3105/3134	6	1	KEGG	goblet
hsa05332	Graft-versus-host disease	6/142	41/7916	8.03613e-05	0.00772305	0.00660756	3106/3107/3135/3133/3105/3134	6	1	KEGG	goblet
hsa04940	Type I diabetes mellitus	6/142	43/7916	0.000105795	0.00772305	0.00660756	3106/3107/3135/3133/3105/3134	6	1	KEGG	goblet
hsa04514	Cell adhesion molecules (CAMs)	10/142	147/7916	0.000294312	0.0120906	0.0103443	4685/3680/23562/6693/3106/3107/3135/3133/3105/3134	10	1	KEGG	goblet
hsa05320	Autoimmune thyroid disease	6/142	53/7916	0.000343902	0.0120906	0.0103443	3106/3107/3135/3133/3105/3134	6	1	KEGG	goblet
hsa04145	Phagosome	10/142	152/7916	0.000385131	0.0120906	0.0103443	203068/51807/3678/3106/3107/3135/3133/3105/3134/7846	10	1	KEGG	goblet
hsa03030	DNA replication	5/142	36/7916	0.000416998	0.0120906	0.0103443	4171/5425/5984/4175/5983	5	1	KEGG	goblet
hsa00480	Glutathione metabolism	6/142	56/7916	0.000465415	0.0120906	0.0103443	6241/2938/221357/2939/2940/2729	6	1	KEGG	goblet
hsa05166	Human T-cell leukemia virus 1 infection	12/142	219/7916	0.000545294	0.0120906	0.0103443	4609/111/8061/90993/4085/2113/3106/3107/3135/3133/3105/3134	12	1	KEGG	goblet
hsa04650	Natural killer cell mediated cytotoxicity	9/142	131/7916	0.000552083	0.0120906	0.0103443	79465/135250/80329/51744/3106/3107/3135/3133/3105	9	1	KEGG	goblet
hsa05416	Viral myocarditis	6/142	60/7916	0.000676732	0.0134731	0.0115271	3106/3107/3135/3133/3105/3134	6	1	KEGG	goblet
hsa05167	Kaposi sarcoma-associated herpesvirus infection	10/142	186/7916	0.00183008	0.033399	0.028575	4609/23533/3055/3709/3106/3107/3135/3133/3105/3134	10	1	KEGG	goblet
hsa00603	Glycosphingolipid biosynthesis - globo and isoglobo series	3/142	15/7916	0.00219525	0.0339486	0.0290452	10317/6482/53947	3	1	KEGG	goblet
hsa04218	Cellular senescence	9/142	160/7916	0.00226983	0.0339486	0.0290452	4609/3709/2113/3106/3107/3135/3133/3105/3134	9	1	KEGG	goblet
hsa05165	Human papillomavirus infection	14/142	330/7916	0.00232525	0.0339486	0.0290452	7473/7976/5526/90993/4855/5584/3678/3680/3106/3107/3135/3133/3105/3134	14	1	KEGG	goblet
hsa04612	Antigen processing and presentation	6/142	78/7916	0.00266827	0.0365219	0.0312468	3106/3107/3135/3133/3105/3134	6	1	KEGG	goblet
hsa04530	Tight junction	9/142	169/7916	0.00328398	0.0423054	0.036195	4628/51421/51807/57644/5584/84952/23562/154796/7846	9	1	KEGG	goblet
hsa05205	Proteoglycans in cancer	10/142	204/7916	0.00358734	0.0436459	0.0373419	4609/7473/7976/967/3339/3709/10855/3678/6608/5329	10	1	KEGG	goblet
R-HSA-1538133	G0 and Early G1	3/16	27/10619	8.03079e-06	0.000891418	0.000473394	CCNE2/RBL1/E2F1	3	2	Reactome	goblet
R-HSA-69231	Cyclin D associated events in G1	3/16	44/10619	3.57985e-05	0.00099593	0.000528896	RBL1/E2F1/CCND1	3	2	Reactome	goblet
R-HSA-69236	G1 Phase	3/16	44/10619	3.57985e-05	0.00099593	0.000528896	RBL1/E2F1/CCND1	3	2	Reactome	goblet
R-HSA-69206	G1/S Transition	4/16	131/10619	3.58894e-05	0.00099593	0.000528896	CCNE2/RBL1/E2F1/CCND1	4	2	Reactome	goblet
R-HSA-6791312	TP53 Regulates Transcription of Cell Cycle Genes	3/16	49/10619	4.95716e-05	0.00109933	0.00058381	CCNE2/RBL1/E2F1	3	2	Reactome	goblet
R-HSA-453279	Mitotic G1-G1/S phases	4/16	149/10619	5.94235e-05	0.00109933	0.00058381	CCNE2/RBL1/E2F1/CCND1	4	2	Reactome	goblet
R-HSA-6804116	TP53 Regulates Transcription of Genes Involved in G1 Cell Cycle Arrest	2/16	14/10619	0.000191665	0.00285377	0.00151552	CCNE2/E2F1	2	2	Reactome	goblet
R-HSA-69202	Cyclin E associated events during G1/S transition	3/16	83/10619	0.000239605	0.00285377	0.00151552	CCNE2/E2F1/CCND1	3	2	Reactome	goblet
R-HSA-1362300	Transcription of E2F targets under negative control by p107 (RBL1) and p130 (RBL2) in complex with HDAC1	2/16	16/10619	0.000252302	0.00285377	0.00151552	RBL1/E2F1	2	2	Reactome	goblet
R-HSA-69656	Cyclin A:Cdk2-associated events at S phase entry	3/16	85/10619	0.000257097	0.00285377	0.00151552	CCNE2/E2F1/CCND1	3	2	Reactome	goblet
R-HSA-1362277	Transcription of E2F targets under negative control by DREAM complex	2/16	19/10619	0.000358583	0.00361843	0.00192159	RBL1/E2F1	2	2	Reactome	goblet
R-HSA-69205	G1/S-Specific Transcription	2/16	28/10619	0.000786413	0.00727432	0.00386308	RBL1/E2F1	2	2	Reactome	goblet
R-HSA-4090294	SUMOylation of intracellular receptors	2/16	30/10619	0.000903411	0.00771374	0.00409644	VDR/NR3C1	2	2	Reactome	goblet
R-HSA-69242	S Phase	3/16	161/10619	0.00165687	0.0131366	0.00697631	CCNE2/E2F1/CCND1	3	2	Reactome	goblet
R-HSA-383280	Nuclear Receptor transcription pathway	2/16	52/10619	0.00270116	0.0190002	0.0100902	VDR/NR3C1	2	2	Reactome	goblet
R-HSA-8848021	Signaling by PTK6	2/16	54/10619	0.00290994	0.0190002	0.0100902	NR3C1/CCND1	2	2	Reactome	goblet
R-HSA-9006927	Signaling by Non-Receptor Tyrosine Kinases	2/16	54/10619	0.00290994	0.0190002	0.0100902	NR3C1/CCND1	2	2	Reactome	goblet
R-HSA-2262752	Cellular responses to stress	4/16	429/10619	0.00324585	0.0200161	0.0106297	CCNE2/E2F1/NR3C1/EGLN1	4	2	Reactome	goblet
R-HSA-187577	SCF(Skp2)-mediated degradation of p27/p21	2/16	60/10619	0.00358039	0.020917	0.0111081	CCNE2/CCND1	2	2	Reactome	goblet
R-HSA-9614085	FOXO-mediated transcription	2/16	65/10619	0.00418905	0.0232492	0.0123467	KLF4/NR3C1	2	2	Reactome	goblet
R-HSA-170834	Signaling by TGF-beta Receptor Complex	2/16	73/10619	0.00525569	0.0277801	0.0147528	BAMBI/RBL1	2	2	Reactome	goblet
R-HSA-1912408	Pre-NOTCH Transcription and Translation	2/16	93/10619	0.00840682	0.0424162	0.0225254	E2F1/CCND1	2	2	Reactome	goblet
R-HSA-9006936	Signaling by TGF-beta family members	2/16	102/10619	0.0100429	0.0484678	0.0257392	BAMBI/RBL1	2	2	Reactome	goblet
hsa04110	Cell cycle	5/15	124/7916	2.30414e-06	0.00016129	8.48892e-05	9134/10912/5933/1869/595	5	2	KEGG	goblet
hsa05226	Gastric cancer	5/15	149/7916	5.69876e-06	0.000188528	9.92253e-05	9134/8324/10912/1869/595	5	2	KEGG	goblet
hsa04218	Cellular senescence	5/15	160/7916	8.07978e-06	0.000188528	9.92253e-05	9134/10912/5933/1869/595	5	2	KEGG	goblet
hsa05165	Human papillomavirus infection	6/15	330/7916	1.82433e-05	0.000296066	0.000155824	9134/8324/5933/3659/1869/595	6	2	KEGG	goblet
hsa05222	Small cell lung cancer	4/15	92/7916	2.11476e-05	0.000296066	0.000155824	9134/10912/1869/595	4	2	KEGG	goblet
hsa05224	Breast cancer	4/15	147/7916	0.000132874	0.0015502	0.000815894	8324/10912/1869/595	4	2	KEGG	goblet
hsa04934	Cushing syndrome	4/15	155/7916	0.000163128	0.00163128	0.000858568	9134/8324/1869/595	4	2	KEGG	goblet
hsa05225	Hepatocellular carcinoma	4/15	168/7916	0.000222545	0.00178084	0.000937283	8324/10912/1869/595	4	2	KEGG	goblet
hsa05223	Non-small cell lung cancer	3/15	66/7916	0.000234496	0.00178084	0.000937283	10912/1869/595	3	2	KEGG	goblet
hsa04115	p53 signaling pathway	3/15	72/7916	0.000303541	0.00178084	0.000937283	9134/10912/595	3	2	KEGG	goblet
hsa05218	Melanoma	3/15	72/7916	0.000303541	0.00178084	0.000937283	10912/1869/595	3	2	KEGG	goblet
hsa05212	Pancreatic cancer	3/15	75/7916	0.000342499	0.00178084	0.000937283	10912/1869/595	3	2	KEGG	goblet
hsa05214	Glioma	3/15	75/7916	0.000342499	0.00178084	0.000937283	10912/1869/595	3	2	KEGG	goblet
hsa05220	Chronic myeloid leukemia	3/15	76/7916	0.000356168	0.00178084	0.000937283	10912/1869/595	3	2	KEGG	goblet
hsa05169	Epstein-Barr virus infection	4/15	201/7916	0.000442008	0.00206271	0.00108563	9134/10912/1869/595	4	2	KEGG	goblet
hsa05166	Human T-cell leukemia virus 1 infection	4/15	219/7916	0.000611925	0.00267717	0.00140904	9134/8829/1869/595	4	2	KEGG	goblet
hsa05215	Prostate cancer	3/15	97/7916	0.000729315	0.00300306	0.00158056	9134/1869/595	3	2	KEGG	goblet
hsa05216	Thyroid cancer	2/15	37/7916	0.0021483	0.00835448	0.0043971	10912/595	2	2	KEGG	goblet
hsa05219	Bladder cancer	2/15	41/7916	0.0026335	0.00970237	0.00510651	1869/595	2	2	KEGG	goblet
hsa04310	Wnt signaling pathway	3/15	160/7916	0.00308388	0.0107936	0.00568083	8324/25805/595	3	2	KEGG	goblet
hsa05213	Endometrial cancer	2/15	58/7916	0.00521098	0.0173699	0.00914207	10912/595	2	2	KEGG	goblet
hsa05203	Viral carcinogenesis	3/15	201/7916	0.0058568	0.0186353	0.00980804	9134/5933/595	3	2	KEGG	goblet
hsa05217	Basal cell carcinoma	2/15	63/7916	0.00612316	0.0186357	0.00980826	8324/10912	2	2	KEGG	goblet
hsa04917	Prolactin signaling pathway	2/15	70/7916	0.00751396	0.0219157	0.0115346	3659/595	2	2	KEGG	goblet
hsa05210	Colorectal cancer	2/15	86/7916	0.0111751	0.0312903	0.0164686	10912/595	2	2	KEGG	goblet
hsa04350	TGF-beta signaling pathway	2/15	94/7916	0.0132481	0.0356679	0.0187726	25805/5933	2	2	KEGG	goblet
hsa01522	Endocrine resistance	2/15	98/7916	0.0143432	0.037186	0.0195716	1869/595	2	2	KEGG	goblet
hsa05206	MicroRNAs in cancer	3/15	310/7916	0.0190681	0.0476701	0.0250895	9134/1869/595	3	2	KEGG	goblet
R-HSA-68877	Mitotic Prometaphase	13/177	200/10619	2.90356e-05	0.0183796	0.0169018	CDK1/CCNB1/PRKAR2B/AURKB/HAUS4/TUBA1B/SGO1/CEP192/PLK4/CENPF/CENPA/KNL1/SPC24	13	3	Reactome	goblet
