## Supplementary material for "Regulatory network analysis of Paneth cell and goblet cell enriched gut organoids using transcriptomics approaches": Table S9

### Sheet: TableS7
ID	Description	BgRatio	pvalue	p.adjust	qvalue	geneID	Count	TargetList	Pathway	Regulator
R-HSA-1592389	Activation of Matrix Metalloproteinases	33/10554	0.00312678	0.0121281	NA	MMP7	1	shared	reactome	ENSMUSG00000017724
R-HSA-2022090	Assembly of collagen fibrils and other multimeric structures	61/10554	0.0057798	0.0121281	NA	MMP7	1	shared	reactome	ENSMUSG00000017724
R-HSA-1442490	Collagen degradation	64/10554	0.00606405	0.0121281	NA	MMP7	1	shared	reactome	ENSMUSG00000017724
R-HSA-1474290	Collagen formation	90/10554	0.00852757	0.0127914	NA	MMP7	1	shared	reactome	ENSMUSG00000017724
R-HSA-1474228	Degradation of the extracellular matrix	140/10554	0.0132651	0.0159181	NA	MMP7	1	shared	reactome	ENSMUSG00000017724
R-HSA-1474244	Extracellular matrix organization	301/10554	0.02852	0.02852	NA	MMP7	1	shared	reactome	ENSMUSG00000017724
R-HSA-1358803	Downregulation of ERBB2:ERBB3 signaling	13/10554	0.00369108	0.0192034	0.00505354	ERBB2	1	pan_only	reactome	ENSMUSG00000017724
R-HSA-75205	Dissolution of Fibrin Clot	13/10554	0.00369108	0.0192034	0.00505354	PLAU	1	pan_only	reactome	ENSMUSG00000017724
R-HSA-8847993	ERBB2 Activates PTK6 Signaling	13/10554	0.00369108	0.0192034	0.00505354	ERBB2	1	pan_only	reactome	ENSMUSG00000017724
R-HSA-2162123	Synthesis of Prostaglandins (PG) and Thromboxanes (TX)	15/10554	0.00425813	0.0192034	0.00505354	PTGS2	1	pan_only	reactome	ENSMUSG00000017724
R-HSA-6785631	ERBB2 Regulates Cell Motility	15/10554	0.00425813	0.0192034	0.00505354	ERBB2	1	pan_only	reactome	ENSMUSG00000017724
R-HSA-8866910	TFAP2 (AP-2) family regulates transcription of growth factors and their receptors	15/10554	0.00425813	0.0192034	0.00505354	ERBB2	1	pan_only	reactome	ENSMUSG00000017724
R-HSA-1963640	GRB2 events in ERBB2 signaling	16/10554	0.00454158	0.0192034	0.00505354	ERBB2	1	pan_only	reactome	ENSMUSG00000017724
R-HSA-1963642	PI3K events in ERBB2 signaling	16/10554	0.00454158	0.0192034	0.00505354	ERBB2	1	pan_only	reactome	ENSMUSG00000017724
R-HSA-9018677	Biosynthesis of DHA-derived SPMs	17/10554	0.00482497	0.0192034	0.00505354	PTGS2	1	pan_only	reactome	ENSMUSG00000017724
R-HSA-197264	Nicotinamide salvaging	19/10554	0.00539159	0.0192034	0.00505354	PTGS2	1	pan_only	reactome	ENSMUSG00000017724
R-HSA-9018678	Biosynthesis of specialized proresolving mediators (SPMs)	19/10554	0.00539159	0.0192034	0.00505354	PTGS2	1	pan_only	reactome	ENSMUSG00000017724
R-HSA-416572	Sema4D induced cell migration and growth-cone collapse	21/10554	0.00595799	0.0192034	0.00505354	ERBB2	1	pan_only	reactome	ENSMUSG00000017724
R-HSA-1250196	SHC1 events in ERBB2 signaling	22/10554	0.00624112	0.0192034	0.00505354	ERBB2	1	pan_only	reactome	ENSMUSG00000017724
R-HSA-400685	Sema4D in semaphorin signaling	25/10554	0.00709016	0.0202576	0.00533095	ERBB2	1	pan_only	reactome	ENSMUSG00000017724
R-HSA-8863795	Downregulation of ERBB2 signaling	29/10554	0.00822147	0.0219239	0.00576945	ERBB2	1	pan_only	reactome	ENSMUSG00000017724
R-HSA-196807	Nicotinate metabolism	31/10554	0.0087868	0.021967	0.00578079	PTGS2	1	pan_only	reactome	ENSMUSG00000017724
R-HSA-8864260	Transcriptional regulation by the AP-2 (TFAP2) family of transcription factors	38/10554	0.0107638	0.0253265	0.00666487	ERBB2	1	pan_only	reactome	ENSMUSG00000017724
R-HSA-6783783	Interleukin-10 signaling	47/10554	0.0133017	0.0290908	0.00765547	PTGS2	1	pan_only	reactome	ENSMUSG00000017724
R-HSA-1227986	Signaling by ERBB2	50/10554	0.0141467	0.0290908	0.00765547	ERBB2	1	pan_only	reactome	ENSMUSG00000017724
R-HSA-8848021	Signaling by PTK6	54/10554	0.0152727	0.0290908	0.00765547	ERBB2	1	pan_only	reactome	ENSMUSG00000017724
R-HSA-9006927	Signaling by Non-Receptor Tyrosine Kinases	54/10554	0.0152727	0.0290908	0.00765547	ERBB2	1	pan_only	reactome	ENSMUSG00000017724
R-HSA-2142753	Arachidonic acid metabolism	59/10554	0.0166789	0.0303252	0.00798033	PTGS2	1	pan_only	reactome	ENSMUSG00000017724
R-HSA-373755	Semaphorin interactions	65/10554	0.0183646	0.0319384	0.00840484	ERBB2	1	pan_only	reactome	ENSMUSG00000017724
R-HSA-2219530	Constitutive Signaling by Aberrant PI3K in Cancer	71/10554	0.0200483	0.0334139	0.00879313	ERBB2	1	pan_only	reactome	ENSMUSG00000017724
R-HSA-2219528	PI3K/AKT Signaling in Cancer	97/10554	0.0273224	0.042893	0.0112876	ERBB2	1	pan_only	reactome	ENSMUSG00000017724
R-HSA-6811558	PI5P, PP2A and IER3 Regulate PI3K/AKT Signaling	99/10554	0.0278805	0.042893	0.0112876	ERBB2	1	pan_only	reactome	ENSMUSG00000017724
R-HSA-199418	Negative regulation of the PI3K/AKT network	106/10554	0.0298319	0.0434129	0.0114244	ERBB2	1	pan_only	reactome	ENSMUSG00000017724
R-HSA-6785807	Interleukin-4 and Interleukin-13 signaling	108/10554	0.030389	0.0434129	0.0114244	PTGS2	1	pan_only	reactome	ENSMUSG00000017724
R-HSA-196849	Metabolism of water-soluble vitamins and cofactors	123/10554	0.0345604	0.0476695	0.0125446	PTGS2	1	pan_only	reactome	ENSMUSG00000017724
R-HSA-8978868	Fatty acid metabolism	177/10554	0.0494782	0.065971	0.0173608	PTGS2	1	pan_only	reactome	ENSMUSG00000017724
R-HSA-196854	Metabolism of vitamins and cofactors	189/10554	0.0527723	0.0680933	0.0179193	PTGS2	1	pan_only	reactome	ENSMUSG00000017724
R-HSA-5673001	RAF/MAP kinase cascade	248/10554	0.0688574	0.0848312	0.022324	ERBB2	1	pan_only	reactome	ENSMUSG00000017724
R-HSA-5684996	MAPK1/MAPK3 signaling	254/10554	0.070483	0.0848312	0.022324	ERBB2	1	pan_only	reactome	ENSMUSG00000017724
R-HSA-1257604	PIP3 activates AKT signaling	260/10554	0.0721066	0.0848312	0.022324	ERBB2	1	pan_only	reactome	ENSMUSG00000017724
R-HSA-5683057	MAPK family signaling cascades	293/10554	0.0810026	0.0900029	0.023685	ERBB2	1	pan_only	reactome	ENSMUSG00000017724
R-HSA-9006925	Intracellular signaling by second messengers	293/10554	0.0810026	0.0900029	0.023685	ERBB2	1	pan_only	reactome	ENSMUSG00000017724
R-HSA-264870	Caspase-mediated cleavage of cytoskeletal proteins	12/10554	0.00113701	0.0102331	NA	VIM	1	gob_only	reactome	ENSMUSG00000017724
R-HSA-390522	Striated Muscle Contraction	36/10554	0.00341103	0.0108016	NA	VIM	1	gob_only	reactome	ENSMUSG00000017724
R-HSA-111465	Apoptotic cleavage of cellular proteins	38/10554	0.00360053	0.0108016	NA	VIM	1	gob_only	reactome	ENSMUSG00000017724
R-HSA-75153	Apoptotic execution phase	52/10554	0.00492704	0.0110858	NA	VIM	1	gob_only	reactome	ENSMUSG00000017724
R-HSA-6785807	Interleukin-4 and Interleukin-13 signaling	108/10554	0.0102331	0.0184196	NA	VIM	1	gob_only	reactome	ENSMUSG00000017724
R-HSA-109581	Apoptosis	169/10554	0.0160129	0.0209535	NA	VIM	1	gob_only	reactome	ENSMUSG00000017724
R-HSA-5357801	Programmed Cell Death	172/10554	0.0162971	0.0209535	NA	VIM	1	gob_only	reactome	ENSMUSG00000017724
R-HSA-397014	Muscle contraction	206/10554	0.0195187	0.0219585	NA	VIM	1	gob_only	reactome	ENSMUSG00000017724
R-HSA-449147	Signaling by Interleukins	462/10554	0.0437749	0.0437749	NA	VIM	1	gob_only	reactome	ENSMUSG00000017724
hsa04310	Wnt signaling pathway	158/7528	0.0209883	0.0290914	NA	4316	1	shared	kegg	ENSMUSG00000017724
hsa05166	Human T-cell leukemia virus 1 infection	219/7528	0.0290914	0.0290914	NA	4316	1	shared	kegg	ENSMUSG00000017724
hsa05206	MicroRNAs in cancer	299/7528	6.21e-05	0.00248221	0.000849176	2064/5328/5743	3	pan_only	kegg	ENSMUSG00000017724
hsa04064	NF-kappa B signaling pathway	95/7528	0.000468898	0.00651825	0.00222993	5328/5743	2	pan_only	kegg	ENSMUSG00000017724
hsa05215	Prostate cancer	97/7528	0.000488869	0.00651825	0.00222993	2064/5328	2	pan_only	kegg	ENSMUSG00000017724
hsa05205	Proteoglycans in cancer	201/7528	0.00209085	0.0209085	0.00715289	2064/5328	2	pan_only	kegg	ENSMUSG00000017724
hsa05219	Bladder cancer	41/7528	0.0162523	0.0654091	0.0223768	2064	1	pan_only	kegg	ENSMUSG00000017724
hsa04913	Ovarian steroidogenesis	49/7528	0.0194028	0.0654091	0.0223768	5743	1	pan_only	kegg	ENSMUSG00000017724
hsa04923	Regulation of lipolysis in adipocytes	54/7528	0.0213685	0.0654091	0.0223768	5743	1	pan_only	kegg	ENSMUSG00000017724
hsa05213	Endometrial cancer	58/7528	0.0229391	0.0654091	0.0223768	2064	1	pan_only	kegg	ENSMUSG00000017724
hsa04370	VEGF signaling pathway	59/7528	0.0233315	0.0654091	0.0223768	5743	1	pan_only	kegg	ENSMUSG00000017724
hsa00590	Arachidonic acid metabolism	63/7528	0.0249	0.0654091	0.0223768	5743	1	pan_only	kegg	ENSMUSG00000017724
hsa05230	Central carbon metabolism in cancer	65/7528	0.0256837	0.0654091	0.0223768	2064	1	pan_only	kegg	ENSMUSG00000017724
hsa05223	Non-small cell lung cancer	66/7528	0.0260753	0.0654091	0.0223768	2064	1	pan_only	kegg	ENSMUSG00000017724
hsa04520	Adherens junction	72/7528	0.0284231	0.0654091	0.0223768	2064	1	pan_only	kegg	ENSMUSG00000017724
hsa01524	Platinum drug resistance	73/7528	0.028814	0.0654091	0.0223768	2064	1	pan_only	kegg	ENSMUSG00000017724
hsa05140	Leishmaniasis	74/7528	0.0292048	0.0654091	0.0223768	5743	1	pan_only	kegg	ENSMUSG00000017724
hsa05212	Pancreatic cancer	75/7528	0.0295955	0.0654091	0.0223768	2064	1	pan_only	kegg	ENSMUSG00000017724
hsa01521	EGFR tyrosine kinase inhibitor resistance	79/7528	0.0311573	0.0654091	0.0223768	2064	1	pan_only	kegg	ENSMUSG00000017724
hsa04610	Complement and coagulation cascades	79/7528	0.0311573	0.0654091	0.0223768	5328	1	pan_only	kegg	ENSMUSG00000017724
hsa05204	Chemical carcinogenesis	82/7528	0.0323276	0.0654091	0.0223768	5743	1	pan_only	kegg	ENSMUSG00000017724
hsa04012	ErbB signaling pathway	85/7528	0.0334969	0.0654091	0.0223768	2064	1	pan_only	kegg	ENSMUSG00000017724
hsa04657	IL-17 signaling pathway	93/7528	0.0366105	0.0654091	0.0223768	5743	1	pan_only	kegg	ENSMUSG00000017724
hsa05222	Small cell lung cancer	93/7528	0.0366105	0.0654091	0.0223768	5743	1	pan_only	kegg	ENSMUSG00000017724
hsa01522	Endocrine resistance	98/7528	0.038553	0.0654091	0.0223768	2064	1	pan_only	kegg	ENSMUSG00000017724
hsa04066	HIF-1 signaling pathway	100/7528	0.0393293	0.0654091	0.0223768	2064	1	pan_only	kegg	ENSMUSG00000017724
hsa04625	C-type lectin receptor signaling pathway	104/7528	0.0408807	0.0654091	0.0223768	5743	1	pan_only	kegg	ENSMUSG00000017724
hsa04668	TNF signaling pathway	110/7528	0.0432046	0.0664686	0.0227393	5743	1	pan_only	kegg	ENSMUSG00000017724
hsa04726	Serotonergic synapse	115/7528	0.0451383	0.0668715	0.0228771	5743	1	pan_only	kegg	ENSMUSG00000017724
hsa05224	Breast cancer	147/7528	0.0574523	0.0766023	0.026206	2064	1	pan_only	kegg	ENSMUSG00000017724
hsa04723	Retrograde endocannabinoid signaling	148/7528	0.0578354	0.0766023	0.026206	5743	1	pan_only	kegg	ENSMUSG00000017724
hsa05226	Gastric cancer	149/7528	0.0582184	0.0766023	0.026206	2064	1	pan_only	kegg	ENSMUSG00000017724
hsa04921	Oxytocin signaling pathway	152/7528	0.0593668	0.0766023	0.026206	5743	1	pan_only	kegg	ENSMUSG00000017724
hsa04530	Tight junction	170/7528	0.0662373	0.0827966	0.0283252	2064	1	pan_only	kegg	ENSMUSG00000017724
hsa05167	Kaposi sarcoma-associated herpesvirus infection	186/7528	0.0723163	0.0835135	0.0285704	5743	1	pan_only	kegg	ENSMUSG00000017724
hsa05202	Transcriptional misregulation in cancer	186/7528	0.0723163	0.0835135	0.0285704	5328	1	pan_only	kegg	ENSMUSG00000017724
hsa04020	Calcium signaling pathway	188/7528	0.0730743	0.0835135	0.0285704	2064	1	pan_only	kegg	ENSMUSG00000017724
hsa04510	Focal adhesion	199/7528	0.077236	0.0858178	0.0293587	2064	1	pan_only	kegg	ENSMUSG00000017724
hsa05163	Human cytomegalovirus infection	225/7528	0.0870232	0.0940791	0.032185	5743	1	pan_only	kegg	ENSMUSG00000017724
hsa05169	Epstein-Barr virus infection	201/7528	0.0267003	0.0397184	NA	7431	1	gob_only	kegg	ENSMUSG00000017724
hsa05206	MicroRNAs in cancer	299/7528	0.0397184	0.0397184	NA	7431	1	gob_only	kegg	ENSMUSG00000017724
R-HSA-1483115	Hydrolysis of LPC	10/10554	0.000394769	0.0369184	0.0319379	PLA2G15/GPCPD1	2	shared	reactome	mmu-let-7e-5p
R-HSA-6791312	TP53 Regulates Transcription of Cell Cycle Genes	49/10554	0.000424349	0.0369184	0.0319379	ARID3A/BTG2/CCNA2	3	shared	reactome	mmu-let-7e-5p
R-HSA-6804116	TP53 Regulates Transcription of Genes Involved in G1 Cell Cycle Arrest	14/10554	0.000792286	0.0459526	0.0397533	ARID3A/CCNA2	2	shared	reactome	mmu-let-7e-5p
R-HSA-2243919	Crosslinking of collagen fibrils	18/10554	0.000194792	0.0611646	0.0586426	COL1A2/COL4A2/LOXL4	3	pan_only	reactome	mmu-let-7e-5p
R-HSA-191273	Cholesterol biosynthesis	25/10554	0.000531606	0.0834621	0.0800207	DHCR7/LBR/SC5D	3	pan_only	reactome	mmu-let-7e-5p
R-HSA-5358565	Mismatch repair (MMR) directed by MSH2:MSH6 (MutSalpha)	14/10554	0.000406896	0.0303205	0.0230324	LIG1/EXO1	2	gob_only	reactome	mmu-let-7e-5p
R-HSA-5358606	Mismatch repair (MMR) directed by MSH2:MSH3 (MutSbeta)	14/10554	0.000406896	0.0303205	0.0230324	LIG1/EXO1	2	gob_only	reactome	mmu-let-7e-5p
R-HSA-5358508	Mismatch Repair	15/10554	0.000468873	0.0303205	0.0230324	LIG1/EXO1	2	gob_only	reactome	mmu-let-7e-5p
R-HSA-5625900	RHO GTPases activate CIT	20/10554	0.000842832	0.0388482	0.0295103	PRC1/KIF14	2	gob_only	reactome	mmu-let-7e-5p
R-HSA-69473	G2/M DNA damage checkpoint	95/10554	0.00109808	0.0388482	0.0295103	ATR/NSD2/EXO1	3	gob_only	reactome	mmu-let-7e-5p
R-HSA-5693607	Processing of DNA double-strand break ends	98/10554	0.00120149	0.0388482	0.0295103	ATR/NSD2/EXO1	3	gob_only	reactome	mmu-let-7e-5p
R-HSA-1538133	G0 and Early G1	27/10554	0.00154265	0.0427534	0.0324768	MYC/CCNE2	2	gob_only	reactome	mmu-let-7e-5p
R-HSA-5693567	HDR through Homologous Recombination (HRR) or Single Strand Annealing (SSA)	132/10554	0.00282023	0.0548979	0.0417021	ATR/NSD2/EXO1	3	gob_only	reactome	mmu-let-7e-5p
R-HSA-5685938	HDR through Single Strand Annealing (SSA)	37/10554	0.00288858	0.0548979	0.0417021	ATR/EXO1	2	gob_only	reactome	mmu-let-7e-5p
R-HSA-5693538	Homology Directed Repair	138/10554	0.00319844	0.0548979	0.0417021	ATR/NSD2/EXO1	3	gob_only	reactome	mmu-let-7e-5p
R-HSA-5693616	Presynaptic phase of homologous DNA pairing and strand exchange	39/10554	0.00320537	0.0548979	0.0417021	ATR/EXO1	2	gob_only	reactome	mmu-let-7e-5p
R-HSA-69620	Cell Cycle Checkpoints	293/10554	0.00339574	0.0548979	0.0417021	ATR/NSD2/CCNE2/EXO1	4	gob_only	reactome	mmu-let-7e-5p
R-HSA-5693579	Homologous DNA Pairing and Strand Exchange	42/10554	0.00370971	0.0553603	0.0420534	ATR/EXO1	2	gob_only	reactome	mmu-let-7e-5p
R-HSA-73894	DNA Repair	316/10554	0.00445044	0.0616704	0.0468467	LIG1/ATR/NSD2/EXO1	4	gob_only	reactome	mmu-let-7e-5p
R-HSA-69242	S Phase	161/10554	0.00493152	0.06336	0.0481302	LIG1/MYC/CCNE2	3	gob_only	reactome	mmu-let-7e-5p
R-HSA-5693532	DNA Double-Strand Break Repair	166/10554	0.00537026	0.06336	0.0481302	ATR/NSD2/EXO1	3	gob_only	reactome	mmu-let-7e-5p
R-HSA-69481	G2/M Checkpoints	168/10554	0.00555217	0.06336	0.0481302	ATR/NSD2/EXO1	3	gob_only	reactome	mmu-let-7e-5p
R-HSA-5685942	HDR through Homologous Recombination (HRR)	67/10554	0.00921689	0.0993376	0.0754599	ATR/EXO1	2	gob_only	reactome	mmu-let-7e-5p
hsa00650	Butanoate metabolism	28/7528	4.92e-05	0.00861795	0.00736089	18/1962/38/54988	4	pan_only	kegg	mmu-let-7e-5p
hsa00052	Galactose metabolism	31/7528	0.00151225	0.0968297	0.0827057	130589/5214/8972	3	pan_only	kegg	mmu-let-7e-5p
hsa00640	Propanoate metabolism	32/7528	0.00165994	0.0968297	0.0827057	18/1962/38	3	pan_only	kegg	mmu-let-7e-5p
hsa05169	Epstein-Barr virus infection	201/7528	0.000534297	0.0204403	0.0157357	10018/4609/9020/9134	4	gob_only	kegg	mmu-let-7e-5p
hsa05166	Human T-cell leukemia virus 1 infection	219/7528	0.000738908	0.0204403	0.0157357	4609/545/9020/9134	4	gob_only	kegg	mmu-let-7e-5p
hsa03430	Mismatch repair	23/7528	0.000915239	0.0204403	0.0157357	3978/9156	2	gob_only	kegg	mmu-let-7e-5p
hsa04110	Cell cycle	124/7528	0.00171732	0.0287651	0.0221444	4609/545/9134	3	gob_only	kegg	mmu-let-7e-5p
hsa05206	MicroRNAs in cancer	299/7528	0.00235198	0.0315165	0.0242625	10018/4609/4853/9134	4	gob_only	kegg	mmu-let-7e-5p
hsa04218	Cellular senescence	160/7528	0.00355277	0.0396726	0.0305413	4609/545/9134	3	gob_only	kegg	mmu-let-7e-5p
hsa04115	p53 signaling pathway	72/7528	0.0087399	0.0836533	0.0643992	545/9134	2	gob_only	kegg	mmu-let-7e-5p
R-HSA-1483115	Hydrolysis of LPC	10/10554	0.000472846	0.0917322	0.0861078	PLA2G15/GPCPD1	2	shared	reactome	mmu-miR-152-3p
R-HSA-350054	Notch-HLH transcription pathway	13/10554	0.000680389	0.0588307	0.0483587	NOTCH2/NOTCH3	2	gob_only	reactome	mmu-miR-152-3p
R-HSA-3781865	Diseases of glycosylation	138/10554	0.000757322	0.0588307	0.0483587	CHSY1/NOTCH2/NOTCH3/SEMA5A	4	gob_only	reactome	mmu-miR-152-3p
R-HSA-3906995	Diseases associated with O-glycosylation of proteins	66/10554	0.00101776	0.0588307	0.0483587	NOTCH2/NOTCH3/SEMA5A	3	gob_only	reactome	mmu-miR-152-3p
R-HSA-1912420	Pre-NOTCH Processing in Golgi	18/10554	0.00132204	0.0588307	0.0483587	NOTCH2/NOTCH3	2	gob_only	reactome	mmu-miR-152-3p
R-HSA-983170	Antigen Presentation: Folding, assembly and peptide loading of class I MHC	25/10554	0.00255814	0.0615454	0.0505903	PDIA3/CALR	2	gob_only	reactome	mmu-miR-152-3p
R-HSA-446728	Cell junction organization	91/10554	0.00256677	0.0615454	0.0505903	CADM1/PRKCI/DST	3	gob_only	reactome	mmu-miR-152-3p
R-HSA-1912408	Pre-NOTCH Transcription and Translation	93/10554	0.0027305	0.0615454	0.0505903	NOTCH2/NOTCH3/PRKCI	3	gob_only	reactome	mmu-miR-152-3p
R-HSA-901042	Calnexin/calreticulin cycle	26/10554	0.00276609	0.0615454	0.0505903	PDIA3/CALR	2	gob_only	reactome	mmu-miR-152-3p
R-HSA-1912422	Pre-NOTCH Expression and Processing	109/10554	0.00427484	0.0845468	0.0694974	NOTCH2/NOTCH3/PRKCI	3	gob_only	reactome	mmu-miR-152-3p
R-HSA-532668	N-glycan trimming in the ER and Calnexin/Calreticulin cycle	35/10554	0.00497873	0.0886215	0.0728468	PDIA3/CALR	2	gob_only	reactome	mmu-miR-152-3p
hsa05206	MicroRNAs in cancer	299/7528	9.03e-05	0.00713326	0.00636813	10018/1786/2261/27165/4853/4854	6	gob_only	kegg	mmu-miR-152-3p
R-HSA-156590	Glutathione conjugation	36/10554	4.85e-05	0.013151	0.0130258	GSTM1/MGST1/MGST3/GSTT2B	4	pan_only	reactome	ENSMUSG00000019982
hsa01524	Platinum drug resistance	73/7528	0.000163154	0.0171239	0.0145588	2064/2944/4257/4259/653689	5	pan_only	kegg	ENSMUSG00000019982
hsa00983	Drug metabolism - other enzymes	79/7528	0.00023697	0.0171239	0.0145588	2944/4257/4259/653689/7498	5	pan_only	kegg	ENSMUSG00000019982
hsa05204	Chemical carcinogenesis	82/7528	0.000282262	0.0171239	0.0145588	2944/4257/4259/5743/653689	5	pan_only	kegg	ENSMUSG00000019982
hsa00480	Glutathione metabolism	56/7528	0.000658966	0.029983	0.0254916	2944/4257/4259/653689	4	pan_only	kegg	ENSMUSG00000019982
hsa00030	Pentose phosphate pathway	30/7528	0.00123528	0.0418748	0.0356021	22934/5211/5214	3	pan_only	kegg	ENSMUSG00000019982
hsa00982	Drug metabolism - cytochrome P450	72/7528	0.00169595	0.0418748	0.0356021	2944/4257/4259/653689	4	pan_only	kegg	ENSMUSG00000019982
hsa05140	Leishmaniasis	74/7528	0.00187685	0.0418748	0.0356021	3459/5603/5743/7097	4	pan_only	kegg	ENSMUSG00000019982
hsa01230	Biosynthesis of amino acids	75/7528	0.00197214	0.0418748	0.0356021	22934/5211/5214/5313	4	pan_only	kegg	ENSMUSG00000019982
hsa00980	Metabolism of xenobiotics by cytochrome P450	76/7528	0.00207073	0.0418748	0.0356021	2944/4257/4259/653689	4	pan_only	kegg	ENSMUSG00000019982
hsa05418	Fluid shear stress and atherosclerosis	139/7528	0.00305552	0.0556105	0.0472802	2944/4257/4259/5603/653689	5	pan_only	kegg	ENSMUSG00000019982
hsa04330	Notch signaling pathway	48/7528	0.000791349	0.0698623	0.0621109	23220/4853/4854	3	gob_only	kegg	ENSMUSG00000019982
hsa04919	Thyroid hormone signaling pathway	116/7528	0.000944085	0.0698623	0.0621109	4609/4853/4854/5330	4	gob_only	kegg	ENSMUSG00000019982
R-HSA-68877	Mitotic Prometaphase	198/10554	4.09e-05	0.0160089	0.0150471	CENPA/SMC2/PLK4/SDCCAG8/SPC24/BIRC5/MAD2L1/KNL1/NCAPG/BUB1B/CENPU/AURKB	12	shared	reactome	ENSMUSG00000032238
R-HSA-141424	Amplification of signal from the kinetochores	96/10554	9.18e-05	0.0160089	0.0150471	CENPA/SPC24/BIRC5/MAD2L1/KNL1/BUB1B/CENPU/AURKB	8	shared	reactome	ENSMUSG00000032238
R-HSA-141444	Amplification of signal from unattached kinetochores via a MAD2 inhibitory signal	96/10554	9.18e-05	0.0160089	0.0150471	CENPA/SPC24/BIRC5/MAD2L1/KNL1/BUB1B/CENPU/AURKB	8	shared	reactome	ENSMUSG00000032238
R-HSA-69618	Mitotic Spindle Checkpoint	112/10554	0.000269134	0.0351893	0.0330752	CENPA/SPC24/BIRC5/MAD2L1/KNL1/BUB1B/CENPU/AURKB	8	shared	reactome	ENSMUSG00000032238
R-HSA-2500257	Resolution of Sister Chromatid Cohesion	124/10554	0.000535772	0.0547889	0.0514973	CENPA/SPC24/BIRC5/MAD2L1/KNL1/BUB1B/CENPU/AURKB	8	shared	reactome	ENSMUSG00000032238
R-HSA-68886	M Phase	393/10554	0.000803182	0.0547889	0.0514973	CENPA/SMC2/PLK4/SDCCAG8/SPC24/BIRC5/LMNB1/MAD2L1/NDC1/KNL1/NCAPG/BUB1B/VRK2/CENPU/AURKB	15	shared	reactome	ENSMUSG00000032238
R-HSA-68882	Mitotic Anaphase	199/10554	0.000806367	0.0547889	0.0514973	CENPA/SPC24/BIRC5/LMNB1/MAD2L1/KNL1/BUB1B/VRK2/CENPU/AURKB	10	shared	reactome	ENSMUSG00000032238
R-HSA-2555396	Mitotic Metaphase and Anaphase	200/10554	0.000838072	0.0547889	0.0514973	CENPA/SPC24/BIRC5/LMNB1/MAD2L1/KNL1/BUB1B/VRK2/CENPU/AURKB	10	shared	reactome	ENSMUSG00000032238
R-HSA-5663220	RHO GTPases Activate Formins	138/10554	0.0010829	0.0629286	0.0591479	CENPA/SPC24/BIRC5/MAD2L1/KNL1/BUB1B/CENPU/AURKB	8	shared	reactome	ENSMUSG00000032238
R-HSA-2559584	Formation of Senescence-Associated Heterochromatin Foci (SAHF)	16/10554	0.00159752	0.0835502	0.0785306	HIST1H1C/HMGA1/LMNB1	3	shared	reactome	ENSMUSG00000032238
R-HSA-9018677	Biosynthesis of DHA-derived SPMs	17/10554	0.00191866	0.0912235	0.0857429	CYP1A1/CYP2E1/GSTM4	3	shared	reactome	ENSMUSG00000032238
R-HSA-211859	Biological oxidations	223/10554	2.38e-10	1.35e-07	1.24e-07	CES1/ADH1B/ADH4/CMBL/CYP2C19/CYP2D6/CYP2J2/CYP27A1/CYP51A1/SULT1B1/CYP4V2/GSTT1/MAOB/MGST1/MGST3/RXRA/MARC1/GSTT2B/SULT1C2/CHAC1/UGT2A3/CYP4F2/CES2/ARNT2	24	pan_only	reactome	ENSMUSG00000032238
R-HSA-211945	Phase I - Functionalization of compounds	107/10554	2.27e-09	6.43e-07	5.92e-07	CES1/ADH1B/ADH4/CMBL/CYP2C19/CYP2D6/CYP2J2/CYP27A1/CYP51A1/CYP4V2/MAOB/RXRA/MARC1/CYP4F2/CES2/ARNT2	16	pan_only	reactome	ENSMUSG00000032238
R-HSA-8978868	Fatty acid metabolism	177/10554	2.01e-08	3.81e-06	3.51e-06	ACAA2/ACOT2/ACOT4/PTGR2/CYP2C19/CYP2J2/EHHADH/ACSL3/NUDT7/ACACB/ACADM/ACADS/ACSL5/ALOXE3/RXRA/SCD/ACAD10/CYP4F2/PTGES	19	pan_only	reactome	ENSMUSG00000032238
R-HSA-2426168	Activation of gene expression by SREBF (SREBP)	42/10554	3.97e-06	0.000562939	0.000518366	CYP51A1/DHCR7/FDPS/ACACB/LSS/PPARA/RXRA/SCD	8	pan_only	reactome	ENSMUSG00000032238
R-HSA-211897	Cytochrome P450 - arranged by substrate type	66/10554	1.73e-05	0.00196321	0.00180777	CYP2C19/CYP2D6/CYP2J2/CYP27A1/CYP51A1/CYP4V2/RXRA/CYP4F2/ARNT2	9	pan_only	reactome	ENSMUSG00000032238
R-HSA-1655829	Regulation of cholesterol biosynthesis by SREBP (SREBF)	55/10554	3.17e-05	0.00299724	0.00275992	CYP51A1/DHCR7/FDPS/ACACB/LSS/PPARA/RXRA/SCD	8	pan_only	reactome	ENSMUSG00000032238
R-HSA-2453902	The canonical retinoid cycle in rods (twilight vision)	23/10554	0.000143131	0.0115483	0.0106339	DHRS9/SDR9C7/CYP4V2/RDH16/HSD17B6	5	pan_only	reactome	ENSMUSG00000032238
R-HSA-8957322	Metabolism of steroids	150/10554	0.000162939	0.0115483	0.0106339	STARD4/CYP27A1/CYP51A1/DHCR7/FDPS/ACACB/HSD11B2/ACAT2/LSS/PPARA/RXRA/SCD	12	pan_only	reactome	ENSMUSG00000032238
R-HSA-191273	Cholesterol biosynthesis	25/10554	0.000217722	0.0137165	0.0126304	CYP51A1/DHCR7/FDPS/ACAT2/LSS	5	pan_only	reactome	ENSMUSG00000032238
R-HSA-211976	Endogenous sterols	27/10554	0.000318724	0.0180717	0.0166408	CYP27A1/CYP51A1/CYP4V2/RXRA/ARNT2	5	pan_only	reactome	ENSMUSG00000032238
R-HSA-9609507	Protein localization	127/10554	0.000645939	0.0332952	0.0306589	SLC25A13/ACOT2/ACOT4/EHHADH/NUDT7/ATP5F1A/ACO2/PIPOX/VDAC1/CAT	10	pan_only	reactome	ENSMUSG00000032238
R-HSA-2559585	Oncogene Induced Senescence	33/10554	0.000838106	0.0396005	0.036465	CDKN2B/CDKN2D/AGO4/MDM2/RB1	5	pan_only	reactome	ENSMUSG00000032238
R-HSA-70263	Gluconeogenesis	34/10554	0.000964541	0.0420688	0.0387378	SLC25A13/ENO1/ALDOB/GAPDH/PGAM1	5	pan_only	reactome	ENSMUSG00000032238
R-HSA-156590	Glutathione conjugation	36/10554	0.00125923	0.0509986	0.0469606	GSTT1/MGST1/MGST3/GSTT2B/CHAC1	5	pan_only	reactome	ENSMUSG00000032238
R-HSA-77289	Mitochondrial Fatty Acid Beta-Oxidation	37/10554	0.00142925	0.0540258	0.049748	ACAA2/ACOT2/ACADM/ACADS/ACAD10	5	pan_only	reactome	ENSMUSG00000032238
R-HSA-211981	Xenobiotics	24/10554	0.00196651	0.0696881	0.0641702	CYP2C19/CYP2D6/CYP2J2/ARNT2	4	pan_only	reactome	ENSMUSG00000032238
R-HSA-2142753	Arachidonic acid metabolism	59/10554	0.00218293	0.0727287	0.0669701	PTGR2/CYP2C19/CYP2J2/ALOXE3/CYP4F2/PTGES	6	pan_only	reactome	ENSMUSG00000032238
R-HSA-2187338	Visual phototransduction	103/10554	0.00242321	0.0727287	0.0669701	DHRS9/SDR9C7/CYP4V2/APOA1/APOC3/LRP1/RDH16/HSD17B6	8	pan_only	reactome	ENSMUSG00000032238
R-HSA-2173782	Binding and Uptake of Ligands by Scavenger Receptors	42/10554	0.00254286	0.0727287	0.0669701	APOA1/LRP1/SPARC/APOL1/SCARB1	5	pan_only	reactome	ENSMUSG00000032238
R-HSA-1483206	Glycerophospholipid biosynthesis	129/10554	0.00276598	0.0727287	0.0669701	LPCAT3/CDS1/LCLAT1/ACP6/PLA1A/CHPT1/LPCAT1/DGAT2/DGAT1	9	pan_only	reactome	ENSMUSG00000032238
R-HSA-2168880	Scavenging of heme from plasma	13/10554	0.00283875	0.0727287	0.0669701	APOA1/LRP1/APOL1	3	pan_only	reactome	ENSMUSG00000032238
R-HSA-75109	Triglyceride biosynthesis	13/10554	0.00283875	0.0727287	0.0669701	AGMO/DGAT2/DGAT1	3	pan_only	reactome	ENSMUSG00000032238
R-HSA-9033241	Peroxisomal protein import	63/10554	0.00305225	0.0727287	0.0669701	ACOT2/ACOT4/EHHADH/NUDT7/PIPOX/CAT	6	pan_only	reactome	ENSMUSG00000032238
R-HSA-1368108	BMAL1:CLOCK,NPAS2 activates circadian gene expression	27/10554	0.00307846	0.0727287	0.0669701	DBP/NPAS2/PPARA/RXRA	4	pan_only	reactome	ENSMUSG00000032238
R-HSA-156580	Phase II - Conjugation of compounds	109/10554	0.00344616	0.078159	0.0719704	SULT1B1/GSTT1/MGST1/MGST3/GSTT2B/SULT1C2/CHAC1/UGT2A3	8	pan_only	reactome	ENSMUSG00000032238
R-HSA-196854	Metabolism of vitamins and cofactors	189/10554	0.00405293	0.0868083	0.0799349	GCHFR/ACACB/APOA1/APOC3/LRP1/MOCOS/ABCD4/TTPA/COQ5/VNN1/NAPRT	11	pan_only	reactome	ENSMUSG00000032238
R-HSA-71387	Metabolism of carbohydrates	275/10554	0.00424683	0.0868083	0.0799349	SLC25A13/ENO1/ALDOB/RPIA/GAPDH/TKFC/GBE1/DSE/PFKL/PGAM1/PKLR/CHPF2/CHST12/TKT	14	pan_only	reactome	ENSMUSG00000032238
R-HSA-211935	Fatty acids	15/10554	0.00436641	0.0868083	0.0799349	CYP2D6/CYP2J2/CYP4F2	3	pan_only	reactome	ENSMUSG00000032238
R-HSA-70326	Glucose metabolism	90/10554	0.00443993	0.0868083	0.0799349	SLC25A13/ENO1/ALDOB/GAPDH/PFKL/PGAM1/PKLR	7	pan_only	reactome	ENSMUSG00000032238
R-HSA-400253	Circadian Clock	70/10554	0.00516213	0.0938655	0.0864333	CRY2/DBP/NPAS2/PPARA/RXRA/NR1D1	6	pan_only	reactome	ENSMUSG00000032238
R-HSA-70171	Glycolysis	70/10554	0.00516213	0.0938655	0.0864333	ENO1/ALDOB/GAPDH/PFKL/PGAM1/PKLR	6	pan_only	reactome	ENSMUSG00000032238
R-HSA-1989781	PPARA activates gene expression	117/10554	0.00529753	0.0938655	0.0864333	FABP1/APOA1/ACADM/NPAS2/PPARA/RXRA/NR1D1/ARNT2	8	pan_only	reactome	ENSMUSG00000032238
R-HSA-383280	Nuclear Receptor transcription pathway	50/10554	0.00546537	0.093905	0.0864697	PPARA/RXRA/NR1I2/NR1D1/NR1I3	5	pan_only	reactome	ENSMUSG00000032238
R-HSA-400206	Regulation of lipid metabolism by Peroxisome proliferator-activated receptor alpha (PPARalpha)	119/10554	0.00586112	0.0977428	0.0900036	FABP1/APOA1/ACADM/NPAS2/PPARA/RXRA/NR1D1/ARNT2	8	pan_only	reactome	ENSMUSG00000032238
R-HSA-69620	Cell Cycle Checkpoints	293/10554	1.09e-07	3.63e-05	2.99e-05	CENPE/KIF2C/MCM5/GTSE1/SPDL1/PPP2R5B/MCM10/BARD1/RFC4/RPA2/NUF2/EXO1/KNTC1/CDC6/CDC20	15	gob_only	reactome	ENSMUSG00000032238
R-HSA-453279	Mitotic G1-G1/S phases	149/10554	1.64e-07	3.63e-05	2.99e-05	E2F1/FBXO5/MCM5/MYC/GMNN/MCM10/CCND1/RPA2/RRM2/TOP2A/CDC6	11	gob_only	reactome	ENSMUSG00000032238
R-HSA-69206	G1/S Transition	131/10554	4.54e-07	6.68e-05	5.51e-05	E2F1/FBXO5/MCM5/MYC/GMNN/MCM10/CCND1/RPA2/RRM2/CDC6	10	gob_only	reactome	ENSMUSG00000032238
R-HSA-68877	Mitotic Prometaphase	198/10554	2.8e-06	0.000309107	0.000254706	CENPE/KIF2C/CEP250/NCAPH/SPDL1/HAUS4/PPP2R5B/CEP72/NUF2/KNTC1/CDC20	11	gob_only	reactome	ENSMUSG00000032238
R-HSA-68962	Activation of the pre-replicative complex	33/10554	1.39e-05	0.00123226	0.00101539	MCM5/GMNN/MCM10/RPA2/CDC6	5	gob_only	reactome	ENSMUSG00000032238
R-HSA-176187	Activation of ATR in response to replication stress	37/10554	2.48e-05	0.00154246	0.001271	MCM5/MCM10/RFC4/RPA2/CDC6	5	gob_only	reactome	ENSMUSG00000032238
R-HSA-1362277	Transcription of E2F targets under negative control by DREAM complex	19/10554	2.74e-05	0.00154246	0.001271	E2F1/MYC/TOP2A/CDC6	4	gob_only	reactome	ENSMUSG00000032238
R-HSA-69306	DNA Replication	127/10554	2.79e-05	0.00154246	0.001271	E2F1/MCM5/GMNN/MCM10/RFC4/RPA2/GINS1/CDC6	8	gob_only	reactome	ENSMUSG00000032238
R-HSA-141424	Amplification of signal from the kinetochores	96/10554	3.54e-05	0.00156525	0.00128977	CENPE/KIF2C/SPDL1/PPP2R5B/NUF2/KNTC1/CDC20	7	gob_only	reactome	ENSMUSG00000032238
R-HSA-141444	Amplification of signal from unattached kinetochores via a MAD2 inhibitory signal	96/10554	3.54e-05	0.00156525	0.00128977	CENPE/KIF2C/SPDL1/PPP2R5B/NUF2/KNTC1/CDC20	7	gob_only	reactome	ENSMUSG00000032238
R-HSA-5663220	RHO GTPases Activate Formins	138/10554	5.07e-05	0.00203688	0.0016784	CENPE/KIF2C/SPDL1/PPP2R5B/FMNL1/NUF2/KNTC1/CDC20	8	gob_only	reactome	ENSMUSG00000032238
R-HSA-68886	M Phase	393/10554	9.03e-05	0.00323076	0.00266216	CENPE/KIF2C/CEP250/NCAPH/FBXO5/SPDL1/HAUS4/PPP2R5B/CEP72/VRK1/NUF2/KNTC1/CDC20	13	gob_only	reactome	ENSMUSG00000032238
R-HSA-69618	Mitotic Spindle Checkpoint	112/10554	9.5e-05	0.00323076	0.00266216	CENPE/KIF2C/SPDL1/PPP2R5B/NUF2/KNTC1/CDC20	7	gob_only	reactome	ENSMUSG00000032238
R-HSA-1538133	G0 and Early G1	27/10554	0.000117081	0.00352547	0.00290501	E2F1/MYC/TOP2A/CDC6	4	gob_only	reactome	ENSMUSG00000032238
R-HSA-2555396	Mitotic Metaphase and Anaphase	200/10554	0.000122097	0.00352547	0.00290501	CENPE/KIF2C/FBXO5/SPDL1/PPP2R5B/VRK1/NUF2/KNTC1/CDC20	9	gob_only	reactome	ENSMUSG00000032238
R-HSA-539107	Activation of E2F1 target genes at G1/S	28/10554	0.000135595	0.00352547	0.00290501	E2F1/FBXO5/RRM2/CDC6	4	gob_only	reactome	ENSMUSG00000032238
R-HSA-69205	G1/S-Specific Transcription	28/10554	0.000135595	0.00352547	0.00290501	E2F1/FBXO5/RRM2/CDC6	4	gob_only	reactome	ENSMUSG00000032238
R-HSA-69242	S Phase	161/10554	0.000149697	0.00365476	0.00301154	E2F1/MCM5/MYC/CCND1/RFC4/RPA2/GINS1/CDC6	8	gob_only	reactome	ENSMUSG00000032238
R-HSA-69002	DNA Replication Pre-Initiation	85/10554	0.000157105	0.00365476	0.00301154	E2F1/MCM5/GMNN/MCM10/RPA2/CDC6	6	gob_only	reactome	ENSMUSG00000032238
R-HSA-2500257	Resolution of Sister Chromatid Cohesion	124/10554	0.000179834	0.00397434	0.00327488	CENPE/KIF2C/SPDL1/PPP2R5B/NUF2/KNTC1/CDC20	7	gob_only	reactome	ENSMUSG00000032238
R-HSA-69481	G2/M Checkpoints	168/10554	0.00020068	0.00422384	0.00348046	MCM5/GTSE1/MCM10/BARD1/RFC4/RPA2/EXO1/CDC6	8	gob_only	reactome	ENSMUSG00000032238
R-HSA-69190	DNA strand elongation	32/10554	0.000231256	0.00464614	0.00382844	MCM5/RFC4/RPA2/GINS1	4	gob_only	reactome	ENSMUSG00000032238
R-HSA-5685938	HDR through Single Strand Annealing (SSA)	37/10554	0.000409446	0.00786848	0.00648368	BARD1/RFC4/RPA2/EXO1	4	gob_only	reactome	ENSMUSG00000032238
R-HSA-5693616	Presynaptic phase of homologous DNA pairing and strand exchange	39/10554	0.000502501	0.0092544	0.00762568	BARD1/RFC4/RPA2/EXO1	4	gob_only	reactome	ENSMUSG00000032238
R-HSA-68882	Mitotic Anaphase	199/10554	0.000626663	0.0110794	0.00912949	CENPE/KIF2C/SPDL1/PPP2R5B/VRK1/NUF2/KNTC1/CDC20	8	gob_only	reactome	ENSMUSG00000032238
R-HSA-5693579	Homologous DNA Pairing and Strand Exchange	42/10554	0.000668971	0.0113725	0.00937101	BARD1/RFC4/RPA2/EXO1	4	gob_only	reactome	ENSMUSG00000032238
R-HSA-1912408	Pre-NOTCH Transcription and Translation	93/10554	0.00194092	0.0317735	0.0261816	E2F1/NOTCH2/NOTCH4/PRKCI/CCND1	5	gob_only	reactome	ENSMUSG00000032238
R-HSA-983189	Kinesins	57/10554	0.00211595	0.0325921	0.0268561	CENPE/KIF2C/KIFC1/KIF22	4	gob_only	reactome	ENSMUSG00000032238
R-HSA-2467813	Separation of Sister Chromatids	188/10554	0.0021384	0.0325921	0.0268561	CENPE/KIF2C/SPDL1/PPP2R5B/NUF2/KNTC1/CDC20	7	gob_only	reactome	ENSMUSG00000032238
R-HSA-195258	RHO GTPase Effectors	316/10554	0.00322087	0.0474542	0.0391025	CENPE/KIF2C/NCF2/SPDL1/PPP2R5B/FMNL1/NUF2/KNTC1/CDC20	9	gob_only	reactome	ENSMUSG00000032238
R-HSA-5656169	Termination of translesion DNA synthesis	32/10554	0.00344955	0.0491839	0.0405278	RFC4/RPA2/ISG15	3	gob_only	reactome	ENSMUSG00000032238
R-HSA-5685942	HDR through Homologous Recombination (HRR)	67/10554	0.00381762	0.0518325	0.0427103	BARD1/RFC4/RPA2/EXO1	4	gob_only	reactome	ENSMUSG00000032238
R-HSA-1912422	Pre-NOTCH Expression and Processing	109/10554	0.00386985	0.0518325	0.0427103	E2F1/NOTCH2/NOTCH4/PRKCI/CCND1	5	gob_only	reactome	ENSMUSG00000032238
R-HSA-68867	Assembly of the pre-replicative complex	68/10554	0.00402685	0.0523491	0.0431359	E2F1/MCM5/GMNN/CDC6	4	gob_only	reactome	ENSMUSG00000032238
R-HSA-909733	Interferon alpha/beta signaling	69/10554	0.00424372	0.0535921	0.0441602	IFITM3/IFIT2/XAF1/ISG15	4	gob_only	reactome	ENSMUSG00000032238
R-HSA-68689	CDC6 association with the ORC:origin complex	11/10554	0.00471452	0.0578838	0.0476966	E2F1/CDC6	2	gob_only	reactome	ENSMUSG00000032238
R-HSA-69239	Synthesis of DNA	119/10554	0.00561375	0.063719	0.0525048	MCM5/RFC4/RPA2/GINS1/CDC6	5	gob_only	reactome	ENSMUSG00000032238
R-HSA-174403	Glutathione synthesis and recycling	12/10554	0.00562227	0.063719	0.0525048	GCLC/CNDP2	2	gob_only	reactome	ENSMUSG00000032238
R-HSA-176974	Unwinding of DNA	12/10554	0.00562227	0.063719	0.0525048	MCM5/GINS1	2	gob_only	reactome	ENSMUSG00000032238
R-HSA-110313	Translesion synthesis by Y family DNA polymerases bypasses lesions on DNA template	39/10554	0.00605627	0.0669217	0.0551439	RFC4/RPA2/ISG15	3	gob_only	reactome	ENSMUSG00000032238
R-HSA-6783310	Fanconi Anemia Pathway	40/10554	0.00650238	0.0694912	0.0572612	FANCB/UBE2T/RPA2	3	gob_only	reactome	ENSMUSG00000032238
R-HSA-350054	Notch-HLH transcription pathway	13/10554	0.00660324	0.0694912	0.0572612	NOTCH2/NOTCH4	2	gob_only	reactome	ENSMUSG00000032238
R-HSA-157118	Signaling by NOTCH	235/10554	0.00725587	0.0745836	0.0614573	E2F1/DTX4/MYC/NOTCH2/NOTCH4/PRKCI/CCND1	7	gob_only	reactome	ENSMUSG00000032238
R-HSA-5358565	Mismatch repair (MMR) directed by MSH2:MSH6 (MutSalpha)	14/10554	0.00765597	0.0751987	0.0619641	RPA2/EXO1	2	gob_only	reactome	ENSMUSG00000032238
R-HSA-5358606	Mismatch repair (MMR) directed by MSH2:MSH3 (MutSbeta)	14/10554	0.00765597	0.0751987	0.0619641	RPA2/EXO1	2	gob_only	reactome	ENSMUSG00000032238
R-HSA-211935	Fatty acids	15/10554	0.00877904	0.0825604	0.0680302	CYP2B6/CYP4A22	2	gob_only	reactome	ENSMUSG00000032238
R-HSA-5358508	Mismatch Repair	15/10554	0.00877904	0.0825604	0.0680302	RPA2/EXO1	2	gob_only	reactome	ENSMUSG00000032238
R-HSA-194315	Signaling by Rho GTPases	444/10554	0.00987317	0.0899427	0.0741133	CENPE/KIF2C/NCF2/SPDL1/PPP2R5B/FMNL1/NUF2/KNTC1/RHOBTB1/CDC20	10	gob_only	reactome	ENSMUSG00000032238
R-HSA-110312	Translesion synthesis by REV1	16/10554	0.00997103	0.0899427	0.0741133	RFC4/RPA2	2	gob_only	reactome	ENSMUSG00000032238
R-HSA-5655862	Translesion synthesis by POLK	17/10554	0.0112305	0.0968412	0.0797977	RFC4/RPA2	2	gob_only	reactome	ENSMUSG00000032238
R-HSA-5656121	Translesion synthesis by POLI	17/10554	0.0112305	0.0968412	0.0797977	RFC4/RPA2	2	gob_only	reactome	ENSMUSG00000032238
R-HSA-73893	DNA Damage Bypass	49/10554	0.0113982	0.0968412	0.0797977	RFC4/RPA2/ISG15	3	gob_only	reactome	ENSMUSG00000032238
R-HSA-6804756	Regulation of TP53 Activity through Phosphorylation	92/10554	0.0116122	0.0968412	0.0797977	BARD1/RFC4/RPA2/EXO1	4	gob_only	reactome	ENSMUSG00000032238
hsa01200	Carbon metabolism	116/7528	3.84e-10	9.53e-08	8.17e-08	1962/2023/229/22934/2597/26007/2875/34/35/39/50/5211/5223/5313/6390/7086/847/9104	18	pan_only	kegg	ENSMUSG00000032238
hsa00071	Fatty acid degradation	44/7528	9.94e-07	0.000100705	8.63e-05	10449/125/127/1962/2181/34/35/39/51703	9	pan_only	kegg	ENSMUSG00000032238
hsa00982	Drug metabolism - cytochrome P450	72/7528	1.34e-06	0.000100705	8.63e-05	125/127/1557/1565/221/2952/4129/4257/4259/653689/79799	11	pan_only	kegg	ENSMUSG00000032238
hsa03320	PPAR signaling pathway	74/7528	1.77e-06	0.000100705	8.63e-05	1593/1962/2168/2181/335/34/345/51703/5465/6256/6319	11	pan_only	kegg	ENSMUSG00000032238
hsa01230	Biosynthesis of amino acids	75/7528	2.03e-06	0.000100705	8.63e-05	162417/2023/229/22934/2597/2875/50/5211/5223/5313/7086	11	pan_only	kegg	ENSMUSG00000032238
hsa00010	Glycolysis / Gluconeogenesis	68/7528	5.86e-06	0.00024204	0.000207522	125/127/2023/221/229/2597/3939/5211/5223/5313	10	pan_only	kegg	ENSMUSG00000032238
hsa05204	Chemical carcinogenesis	82/7528	3.19e-05	0.00112941	0.00096834	125/127/1557/221/2952/4257/4259/653689/79799/883	10	pan_only	kegg	ENSMUSG00000032238
hsa01212	Fatty acid metabolism	53/7528	4.25e-05	0.00131693	0.00112911	10449/1962/2181/34/35/39/51703/6319	8	pan_only	kegg	ENSMUSG00000032238
hsa04975	Fat digestion and absorption	41/7528	5.74e-05	0.00158043	0.00135504	2168/335/39/84649/8613/8694/949	7	pan_only	kegg	ENSMUSG00000032238
hsa00480	Glutathione metabolism	56/7528	6.39e-05	0.0015844	0.00135844	2936/2952/4257/4259/51471/653689/79094/9027	8	pan_only	kegg	ENSMUSG00000032238
hsa00980	Metabolism of xenobiotics by cytochrome P450	76/7528	0.000100731	0.00227104	0.00194715	125/127/1565/221/2952/4257/4259/653689/79799	9	pan_only	kegg	ENSMUSG00000032238
hsa00983	Drug metabolism - other enzymes	79/7528	0.000136494	0.00282087	0.00241857	1066/1806/2952/4257/4259/653689/7498/79799/8824	9	pan_only	kegg	ENSMUSG00000032238
hsa04979	Cholesterol metabolism	50/7528	0.00021101	0.00402542	0.00345133	1593/335/345/4035/7416/8435/949	7	pan_only	kegg	ENSMUSG00000032238
hsa00260	Glycine, serine and threonine metabolism	40/7528	0.000411938	0.00681072	0.00583941	1757/23464/4129/51268/5223/9380	6	pan_only	kegg	ENSMUSG00000032238
hsa00380	Tryptophan metabolism	40/7528	0.000411938	0.00681072	0.00583941	1962/23498/39/4129/847/883	6	pan_only	kegg	ENSMUSG00000032238
hsa00030	Pentose phosphate pathway	30/7528	0.000770923	0.0112464	0.0096425	229/22934/5211/7086/9104	5	pan_only	kegg	ENSMUSG00000032238
hsa00630	Glyoxylate and dicarboxylate metabolism	30/7528	0.000770923	0.0112464	0.0096425	112817/39/50/847/9380	5	pan_only	kegg	ENSMUSG00000032238
hsa04146	Peroxisome	83/7528	0.00100246	0.0132262	0.01134	1962/2181/283927/51268/51703/5826/7498/847	8	pan_only	kegg	ENSMUSG00000032238
hsa00640	Propanoate metabolism	32/7528	0.00104647	0.0132262	0.01134	1962/32/34/39/3939	5	pan_only	kegg	ENSMUSG00000032238
hsa00100	Steroid biosynthesis	19/7528	0.00106663	0.0132262	0.01134	1595/1717/4047/8435	4	pan_only	kegg	ENSMUSG00000032238
hsa00830	Retinol metabolism	67/7528	0.00128823	0.0152134	0.0130438	10170/125/127/79799/8608/8630/8694	7	pan_only	kegg	ENSMUSG00000032238
hsa00620	Pyruvate metabolism	39/7528	0.00260023	0.0293117	0.0251314	32/39/3939/5313/9380	5	pan_only	kegg	ENSMUSG00000032238
hsa04216	Ferroptosis	40/7528	0.00291284	0.031408	0.0269288	10162/2181/23516/3162/51703	5	pan_only	kegg	ENSMUSG00000032238
hsa04066	HIF-1 signaling pathway	100/7528	0.00330815	0.0341842	0.029309	112399/1906/2023/2597/3162/3459/3939/5211	8	pan_only	kegg	ENSMUSG00000032238
hsa00061	Fatty acid biosynthesis	13/7528	0.00358975	0.0356103	0.0305318	2181/32/51703	3	pan_only	kegg	ENSMUSG00000032238
hsa00650	Butanoate metabolism	28/7528	0.00473327	0.0451481	0.0387094	1962/35/39/622	4	pan_only	kegg	ENSMUSG00000032238
hsa00280	Valine, leucine and isoleucine degradation	48/7528	0.0064619	0.0593537	0.050889	10449/1962/34/35/39	5	pan_only	kegg	ENSMUSG00000032238
hsa00410	beta-Alanine metabolism	31/7528	0.00686529	0.0608068	0.0521349	1806/1962/221/34	4	pan_only	kegg	ENSMUSG00000032238
hsa00330	Arginine and proline metabolism	50/7528	0.007684	0.0657115	0.05634	112817/1159/4129/548596/8974	5	pan_only	kegg	ENSMUSG00000032238
hsa01210	2-Oxocarboxylic acid metabolism	18/7528	0.00934904	0.0772854	0.0662633	162417/2875/50	3	pan_only	kegg	ENSMUSG00000032238
hsa00564	Glycerophospholipid metabolism	97/7528	0.0102217	0.0817739	0.0701117	10162/1040/10434/253558/56994/79888/8613	7	pan_only	kegg	ENSMUSG00000032238
hsa00770	Pantothenate and CoA biosynthesis	19/7528	0.010902	0.0844904	0.0724408	1806/55350/8876	3	pan_only	kegg	ENSMUSG00000032238
hsa00350	Tyrosine metabolism	36/7528	0.0116756	0.0877443	0.0752306	125/127/221/4129	4	pan_only	kegg	ENSMUSG00000032238
hsa00532	Glycosaminoglycan biosynthesis - chondroitin sulfate / dermatan sulfate	20/7528	0.0125951	0.0918702	0.0787682	29940/54480/55501	3	pan_only	kegg	ENSMUSG00000032238
hsa05165	Human papillomavirus infection	330/7528	0.000266511	0.049038	0.044886	10297/1311/1869/3676/4853/4855/535/5526/5584/595/9636	11	gob_only	kegg	ENSMUSG00000032238
hsa04110	Cell cycle	124/7528	0.00113795	0.0794337	0.0727082	1869/4174/4609/595/990/991	6	gob_only	kegg	ENSMUSG00000032238
hsa03430	Mismatch repair	23/7528	0.00129511	0.0794337	0.0727082	5984/6118/9156	3	gob_only	kegg	ENSMUSG00000032238
